# Human Nucleolar Protein 7 (NOL7) is required for pre-rRNA transcription and pre-18S rRNA processing

**DOI:** 10.1101/2022.11.08.515626

**Authors:** Mason A. McCool, Carson J. Bryant, Hannah Huang, Lisa M. Ogawa, Katherine I. Farley-Barnes, Samuel B. Sondalle, Laura Abriola, Yulia V. Surovtseva, Susan J. Baserga

## Abstract

The main components of the essential cellular process of eukaryotic ribosome biogenesis are highly conserved from yeast to humans. Among these, the transcription-U3 Associated Proteins (t-UTPs) are a small subunit processome subcomplex that coordinate the first two steps of ribosome biogenesis in transcription and pre-18S processing. While we have identified the human counterparts of most of the yeast Utps, the homologs of yeast Utp9 and Bud21 (Utp16) have remained elusive. In this study, we find NOL7 is the likely ortholog of Bud21. Previously described as a tumor suppressor through regulation of antiangiogenic transcripts, we now show that NOL7 is required for early pre-rRNA stability and pre-18S processing in human cells. These roles lead to decreased protein synthesis, induction of the nucleolar stress response, and defects in cell cycle progression upon NOL7 depletion. Beyond Bud21’s nonessential role in yeast, we establish human NOL7 as an essential UTP that is necessary for both pre-rRNA transcription and processing.
