## Supplementary Tables for "Human Nucleolar Protein 7 (NOL7) is required for pre-rRNA transcription and pre-18S rRNA processing"

### Sheet: TableS1(NOL7+Bud21 interactors)
NOL7						Utp16 (Bud21)
Interacting Protein	Author	Publication Source	Experimental System	Database Source		Interacting Protein	Author	Publication Source	Experimental System	Database Source
APP	Olah J (2011)	PUBMED:21832049	Reconstituted Complex	BioGRID		ATG1	Ptacek J (2005)	PUBMED:16319894	Biochemical Activity	BioGRID
CEP120	Huttlin EL (2017)	PUBMED:28514442	Affinity Capture-MS	BioGRID		BFR1	Lapointe CP (2015)	PUBMED:26524240	Affinity Capture-RNA	BioGRID
CIRH1A	Huttlin EL (2017)	PUBMED:28514442	Affinity Capture-MS	BioGRID		BRF1	Bhalla P (2019)	PUBMED:30593915	Affinity Capture-MS	BioGRID
IPO5	Huttlin EL (2017)	PUBMED:28514442	Affinity Capture-MS	BioGRID		BMS1	Grandi P (2002)	PUBMED:12150911	Affinity Capture-MS	BioGRID
NOL11	Huttlin EL (2017)	PUBMED:28514442	Affinity Capture-MS	BioGRID		BMS1	Gavin AC (2006)	PUBMED:16429126	Affinity Capture-MS	BioGRID
CALM1	Shen X (2005)	PUBMED:15840729	Reconstituted Complex	BioGRID		ECM16	Grandi P (2002)	PUBMED:12150911	Affinity Capture-MS	BioGRID
C8orf33	Vinayagam A (2011)	PUBMED:21900206	Two-hybrid	BioGRID		ECM16	Gavin AC (2006)	PUBMED:16429126	Affinity Capture-MS	BioGRID
PAXIP1	Woods NT (2012)	PUBMED:22990118	Affinity Capture-MS	BioGRID		ENP1	Grandi P (2002)	PUBMED:12150911	Affinity Capture-MS	BioGRID
CUL7	Hanson D (2014)	PUBMED:24711643	Affinity Capture-MS	BioGRID		ENP1	Gavin AC (2006)	PUBMED:16429126	Affinity Capture-MS	BioGRID
RNF2	Cao Q (2014)	PUBMED:24457600	Affinity Capture-MS	BioGRID		IMP3	Grandi P (2002)	PUBMED:12150911	Affinity Capture-MS	BioGRID
APP	Virok DP (2011)	PUBMED:21244100	Reconstituted Complex	BioGRID		IMP3	Gavin AC (2006)	PUBMED:16429126	Affinity Capture-MS	BioGRID
KIF11	Hein MY (2015)	PUBMED:26496610	Affinity Capture-MS	BioGRID		KRE33	Grandi P (2002)	PUBMED:12150911	Affinity Capture-MS	BioGRID
RPL10	Hein MY (2015)	PUBMED:26496610	Affinity Capture-MS	BioGRID		KRE33	Gavin AC (2006)	PUBMED:16429126	Affinity Capture-MS	BioGRID
SNRPN	Huttlin EL (2017)	PUBMED:28514442	Affinity Capture-MS	BioGRID		KRR1	Grandi P (2002)	PUBMED:12150911	Affinity Capture-MS	BioGRID
FOXA1	Jozwik KM (2016)	PUBMED:27926873	Affinity Capture-MS	BioGRID		MPP10	Grandi P (2002)	PUBMED:12150911	Affinity Capture-MS	BioGRID
CDK9	Yang J (2015)	PUBMED:26209609	Affinity Capture-MS	BioGRID		MPP10	Dragon F (2002)	PUBMED:12068309	Affinity Capture-MS	BioGRID
NR2C2	Yu L (2018)	PUBMED:30463901	Affinity Capture-MS	BioGRID		MPP10	Gavin AC (2006)	PUBMED:16429126	Affinity Capture-MS	BioGRID
HIST1H4A	Nakamura K (2019)	PUBMED:30804502	Affinity Capture-MS	BioGRID		NAN1	Grandi P (2002)	PUBMED:12150911	Affinity Capture-MS	BioGRID
BIRC3	Lee SH (2019)	PUBMED:30948266	Affinity Capture-MS	BioGRID		NAN1	Gavin AC (2006)	PUBMED:16429126	Affinity Capture-MS	BioGRID
CCNDBP1	Luck K (2020)	PUBMED:32296183	Two-hybrid	BioGRID		NOP14	Grandi P (2002)	PUBMED:12150911	Affinity Capture-MS	BioGRID
ZC3H18	Winczura K (2018)	PUBMED:29298432	Affinity Capture-MS	BioGRID		NOP56	Grandi P (2002)	PUBMED:12150911	Affinity Capture-MS	BioGRID
PDCD11	Fasci D (2018)	PUBMED:30021884	Proximity Label-MS	BioGRID		NOP56	Krogan NJ (2006)	PUBMED:16554755	Affinity Capture-MS	BioGRID
HIST1H2BH	Fasci D (2018)	PUBMED:30021884	Proximity Label-MS	BioGRID		NOP56	Gavin AC (2006)	PUBMED:16429126	Affinity Capture-MS	BioGRID
VDAC1	Fasci D (2018)	PUBMED:30021884	Proximity Label-MS	BioGRID		NOP58	Krogan NJ (2006)	PUBMED:16554755	Affinity Capture-MS	BioGRID
SNIP1	Chen LL (2018)	PUBMED:30404004	Affinity Capture-MS	BioGRID		RPL4B	Grandi P (2002)	PUBMED:12150911	Affinity Capture-MS	BioGRID
ESR1	Nassa G (2019)	PUBMED:31527615	Affinity Capture-MS	BioGRID		RPL7B	Grandi P (2002)	PUBMED:12150911	Affinity Capture-MS	BioGRID
STAU1	Youn JY (2018)	PUBMED:29395067	Proximity Label-MS	BioGRID		RPS8A	Grandi P (2002)	PUBMED:12150911	Affinity Capture-MS	BioGRID
CIT	Capalbo L (2019)	PUBMED:31586073	Affinity Capture-MS	BioGRID		RPS8A	Gavin AC (2006)	PUBMED:16429126	Affinity Capture-MS	BioGRID
ARHGEF19	Mueller PM (2020)	PUBMED:32203420	Affinity Capture-MS	BioGRID		RPS8B	Grandi P (2002)	PUBMED:12150911	Affinity Capture-MS	BioGRID
ITSN2	Mueller PM (2020)	PUBMED:32203420	Affinity Capture-MS	BioGRID		RRP12	Grandi P (2002)	PUBMED:12150911	Affinity Capture-MS	BioGRID
ARHGAP23	Mueller PM (2020)	PUBMED:32203420	Affinity Capture-MS	BioGRID		RRP12	Gavin AC (2006)	PUBMED:16429126	Affinity Capture-MS	BioGRID
NGEF	Mueller PM (2020)	PUBMED:32203420	Affinity Capture-MS	BioGRID		RRP5	Grandi P (2002)	PUBMED:12150911	Affinity Capture-MS	BioGRID
NR3C1	Dendoncker K (2019)	PUBMED:31182584	Proximity Label-MS	BioGRID		RRP5	Gavin AC (2006)	PUBMED:16429126	Affinity Capture-MS	BioGRID
WDR55	Marcon E (2014)	PUBMED:24981860	Affinity Capture-MS	BioGRID		RRP9	Grandi P (2002)	PUBMED:12150911	Affinity Capture-MS	BioGRID
NPM3	Marcon E (2014)	PUBMED:24981860	Affinity Capture-MS	BioGRID		RRP9	Krogan NJ (2006)	PUBMED:16554755	Affinity Capture-MS	BioGRID
SCML1	Marcon E (2014)	PUBMED:24981860	Affinity Capture-MS	BioGRID		RRP9	Gavin AC (2006)	PUBMED:16429126	Affinity Capture-MS	BioGRID
KPNA3	Marcon E (2014)	PUBMED:24981860	Affinity Capture-MS	BioGRID		SCL1	Grandi P (2002)	PUBMED:12150911	Affinity Capture-MS	BioGRID
C3orf17	Marcon E (2014)	PUBMED:24981860	Affinity Capture-MS	BioGRID		UTP10	Grandi P (2002)	PUBMED:12150911	Affinity Capture-MS	BioGRID
MINA	Marcon E (2014)	PUBMED:24981860	Affinity Capture-MS	BioGRID		UTP10	Gavin AC (2006)	PUBMED:16429126	Affinity Capture-MS	BioGRID
HJURP	Marcon E (2014)	PUBMED:24981860	Affinity Capture-MS	BioGRID		UTP13	Grandi P (2002)	PUBMED:12150911	Affinity Capture-MS	BioGRID
UTP15	Huttlin EL (2017)	PUBMED:28514442	Affinity Capture-MS	BioGRID		UTP13	Gavin AC (2006)	PUBMED:16429126	Affinity Capture-MS	BioGRID
WDR43	Huttlin EL (2017)	PUBMED:28514442	Affinity Capture-MS	BioGRID		UTP15	Grandi P (2002)	PUBMED:12150911	Affinity Capture-MS	BioGRID
WDR75	Huttlin EL (2017)	PUBMED:28514442	Affinity Capture-MS	BioGRID		UTP15	Gavin AC (2006)	PUBMED:16429126	Affinity Capture-MS	BioGRID
						UTP18	Gavin AC (2006)	PUBMED:16429126	Affinity Capture-MS	BioGRID
NOL7						UTP20	Grandi P (2002)	PUBMED:12150911	Affinity Capture-MS	BioGRID
Interacting Protein	Database Source					UTP20	Gavin AC (2006)	PUBMED:16429126	Affinity Capture-MS	BioGRID
UTP15	HuMap2.0					UTP22	Grandi P (2002)	PUBMED:12150911	Affinity Capture-MS	BioGRID
WDR75	HuMap2.0					UTP22	Gavin AC (2006)	PUBMED:16429126	Affinity Capture-MS	BioGRID
HEATR1	HuMap2.0					UTP4	Grandi P (2002)	PUBMED:12150911	Affinity Capture-MS	BioGRID
UTP4	HuMap2.0					UTP4	Gavin AC (2006)	PUBMED:16429126	Affinity Capture-MS	BioGRID
NOL11	HuMap2.0					UTP7	Grandi P (2002)	PUBMED:12150911	Affinity Capture-MS	BioGRID
CNRIP1	HuMap2.0					UTP7	Gavin AC (2006)	PUBMED:16429126	Affinity Capture-MS	BioGRID
WDR43	HuMap2.0					UTP8	Grandi P (2002)	PUBMED:12150911	Affinity Capture-MS	BioGRID
IPO13	HuMap2.0					UTP8	Gavin AC (2006)	PUBMED:16429126	Affinity Capture-MS	BioGRID
MON2	HuMap2.0					CCR4	Miller JE (2017)	PUBMED:29158339	Affinity Capture-RNA	BioGRID
LTN1	HuMap2.0					CMK1	Ptacek J (2005)	PUBMED:16319894	Biochemical Activity	BioGRID
						CSL4	Lau B (2021)	PUBMED:33326748	Affinity Capture-MS	BioGRID
NOL7						DHH1	Miller JE (2017)	PUBMED:29158339	Affinity Capture-RNA	BioGRID
Interacting Protein	Author	Publication Source	Experimental System	Database Source		DHH1	Jungfleisch J (2017)	PUBMED:27821408	Affinity Capture-RNA	BioGRID
UTP15	Singh S (2021)	PUBMED: 34516797	Cryo-EM	pdb: 7MQ8		ECM16	Sturm M (2017)	PUBMED:29263326	Affinity Capture-MS	BioGRID
UTP4	Singh S (2021)	PUBMED: 34516798	Cryo-EM	pdb: 7MQ8		ECM16	Lau B (2021)	PUBMED:33326748	Affinity Capture-MS	BioGRID
UTP11	Singh S (2021)	PUBMED: 34516799	Cryo-EM	pdb: 7MQ8		ENP1	Black JJ (2018)	PUBMED:29925570	Affinity Capture-MS	BioGRID
FBL	Singh S (2021)	PUBMED: 34516800	Cryo-EM	pdb: 7MQ8		ESS1	Hesselberth JR (2006)	PUBMED:16606443	Protein-peptide	BioGRID
						FAF1	Rempola B (2006)	PUBMED:16762320	Affinity Capture-MS	BioGRID
						GIS2	Scherrer T (2011)	PUBMED:21232131	Affinity Capture-RNA	BioGRID
						GLC7	Breitkreutz A (2010)	PUBMED:20489023	Affinity Capture-MS	BioGRID
						HEK2	Hasegawa Y (2008)	PUBMED:18805955	Affinity Capture-RNA	BioGRID
						HRQ1	Rogers CM (2020)	PUBMED:33115721	Affinity Capture-MS	BioGRID
						IPK1	Uetz P (2000)	PUBMED:10688190	Two-hybrid	BioGRID
						KRR1	Sturm M (2017)	PUBMED:29263326	Affinity Capture-MS	BioGRID
						MLP2	Bretes H (2014)	PUBMED:24500206	Affinity Capture-MS	BioGRID
						MMS22	Buser R (2016)	PUBMED:26849847	Affinity Capture-MS	BioGRID
						MPT5	Miller JE (2017)	PUBMED:29158339	Affinity Capture-RNA	BioGRID
						MPT5	Lapointe CP (2017)	PUBMED:28768715	Affinity Capture-RNA	BioGRID
						NOC4	Jakob S (2012)	PUBMED:22431976	Affinity Capture-MS	BioGRID
						NOC4	Shu S (2018)	PUBMED:29361028	Affinity Capture-MS	BioGRID
						NOP58	Dragon F (2002)	PUBMED:12068309	Affinity Capture-MS	BioGRID
						NOP58	Schwer B (2011)	PUBMED:21558325	Affinity Capture-MS	BioGRID
						ORC1	Mueller P (2010)	PUBMED:20595233	Affinity Capture-MS	BioGRID
						PDE2	MacGilvray ME (2018)	PUBMED:29738528	Affinity Capture-MS	BioGRID
						PRP4	Krogan NJ (2006)	PUBMED:16554755	Affinity Capture-MS	BioGRID
						PWP2	Gavin AC (2002)	PUBMED:11805826	Affinity Capture-MS	BioGRID
						PWP2	Gavin AC (2006)	PUBMED:16429126	Affinity Capture-MS	BioGRID
						PWP2	Sturm M (2017)	PUBMED:29263326	Affinity Capture-MS	BioGRID
						RPF2	Sahasranaman A (2011)	PUBMED:21926967	Affinity Capture-MS	BioGRID
						RRP6	Cepeda LPP (2019)	PUBMED:31662437	Affinity Capture-MS	BioGRID
						RRP9	Kargas V (2019)	PUBMED:31115337	Affinity Capture-MS	BioGRID
						SDA1	Kargas V (2019)	PUBMED:31115337	Affinity Capture-MS	BioGRID
						SKY1	Ptacek J (2005)	PUBMED:16319894	Biochemical Activity	BioGRID
						SWE1	Ptacek J (2005)	PUBMED:16319894	Biochemical Activity	BioGRID
						TFC6	Bhalla P (2019)	PUBMED:30593915	Affinity Capture-MS	BioGRID
						TMA17	Uetz P (2000)	PUBMED:10688190	Two-hybrid	BioGRID
						UBP3	Ossareh-Nazari B (2010)	PUBMED:20508643	Affinity Capture-MS	BioGRID
						UTP10	Sturm M (2017)	PUBMED:29263326	Affinity Capture-MS	BioGRID
						UTP14	Black JJ (2018)	PUBMED:29925570	Affinity Capture-MS	BioGRID
						UTP21	Boissier F (2017)	PUBMED:28600509	Affinity Capture-MS	BioGRID
						YCK1	Ptacek J (2005)	PUBMED:16319894	Biochemical Activity	BioGRID
						YCK2	Ptacek J (2005)	PUBMED:16319894	Biochemical Activity	BioGRID
						Utp16 (Bud21)
						Interacting Protein	Author	Publication Source	Experimental System	Database Source
						Nop1	Barandun J (2017)	PUBMED: 28945246	Cryo-EM	pdb: 5WLC
						Utp9	Barandun J (2017)	PUBMED: 28945246	Cryo-EM	pdb: 5WLC
						Utp15	Barandun J (2017)	PUBMED: 28945246	Cryo-EM	pdb: 5WLC
						Utp5	Barandun J (2017)	PUBMED: 28945246	Cryo-EM	pdb: 5WLC
						Utp4	Barandun J (2017)	PUBMED: 28945246	Cryo-EM	pdb: 5WLC
						Noc4	Barandun J (2017)	PUBMED: 28945246	Cryo-EM	pdb: 5WLC

### Sheet: Table S2 (siRNAs)
siRNA (Horizon Discovery)	Catalog Number	Gene Symbol	Gene ID	Gene Accession	Sequence
NOL7-sipool (ON-TARGET plus SMARTpool)	L-013853-01	NOL7	51406	NM_016167
NOL7-si1 (ON-TARGET)	J-013853-09	NOL7	51406	NM_016167
NOL7-si2 (ON-TARGET)	J-013853-10	NOL7	51406	NM_016167
NOL7-si3 (ON-TARGET)	J-013853-11	NOL7	51406	NM_016167
NOL7-si4 (ON-TARGET)	J-013853-12	NOL7	51406	NM_016167
siNT (ON-TARGET)	D-001810-10	ON-TARGETplus Non-targeting Control Pool	N/A	N/A
siNOL11 (ON-TARGET)	L-016695-01	NOL11	25926	NM_001303272, NM_015462
siNOL11 (GENOME)	M-016695-01	NOL11	25926	NM_001303272, NM_015462
siPOLR1A (ON-TARGET)	L-013983-01	POLR1A	25885	NM_015425
siPOLR1A (GENOME)	M-013983-01	POLR1A	25885	NM_015425

### Sheet: Table S3 (Primer Sequences)
Target	Forward Primer sequence (5’ -> 3’)	Reverse Primer sequence (5’ -> 3’)	Reference
7SL	ATC GGG TGT CCG CAC TAA GTT	CAG CAC GGG AGT TTT GAC CT	(Galiveti et al. 2010)
45S pre-rRNA (5’ETS, between A’ and A0)	GAA CGG TGG TGT GTC GTT C	CGT CTC GTC TCG TCT CAC TC	(Woolnough et al. 2016)
NOL7	CGT GCG CAG GGA TAA AAC G	TCT TTC ACC TTT CCT GGC GAT	Own design
p21	TGG AGA CTC TCA GGG TCG AAA	GGC GTT TGG AGT GGT AGA AAT C	(Hanashima et al. 2020)
U3	CGT GTA GAG CAC CGA AAA CC	CAC TCA GAC CGC GTT CTC TC	(Langhendries et al. 2016)
U8	CGT CAG GTG GGA TAA TCC TT	GGG TGT TGC AAG TCC TGA TT	Langhendries et al 2016
