## Supplementary Data for "Human Nucleolar Protein 7 (NOL7) is required for pre-rRNA transcription and pre-18S rRNA processing"

### Sheet: Data S1 (One-nuc pool)
siRNA pool Contols								NOL7 pool
Replicate #	CatalogNumber	Target Gene	Number of Cells	1 nucleolus % effect	1 nucleolus % effect (std dev from siNT)	% Viability		Replicate #	CatalogNumber	Target Gene	Number of Cells	1 nucleolus % effect	1 nucleolus % effect (std dev from siNT)	% Viability
1 (Average)		siNT siON-TARGET	12906.2	-8.11082	N/A	99.9996		1	L-013853-01	NOL7	7055	194.696	7.39754	54.6632
1 (Standard deviation)		siNT siON-TARGET	976.319	26.3191		7.56467		2	L-013853-01	NOL7	5829	217.242	8.1498	48.4894
2 (Average)		siNT siON-TARGET	12021.2	4.40754	N/A	100		3	L-013853-01	NOL7	2223	169.368	7.62952	28.0183
2 (Standard deviation)		siNT siON-TARGET	624.257	26.656		5.19297		Average		NOL7	5035.67	193.769	7.72562	43.7236
3 (Average)		siNT siON-TARGET	7934.12	-5.39832	N/A	100		Standard Deviation		NOL7	2511.79	23.9503	0.38523	13.9471
3 (Standard deviation)		siNT siON-TARGET	912.947	22.199		11.5066
1 (Average)		siNOL11 siGENOME	3920	91.8892	3.49135	30.3728
1 (Standard deviation)		siNOL11 siGENOME	265.508	15.0947		2.0572
2 (Average)		siNOL11 siGENOME	3950.56	104.408	3.91684	32.8633
2 (Standard deviation)		siNOL11 siGENOME	337.402	28.0815		2.80673
3 (Average)		siNOL11 siGENOME	2320.94	94.6017	4.26153	29.2527
3 (Standard deviation)		siNOL11 siGENOME	581.467	46.0835		7.32871

### Sheet: Data S2 (One-nuc decon)
siRNA pool Controls									Individual NOL7 siRNAs
Replicate #	CatalogNumber	Target Gene	Number of Cells	1 nucleolus % effect	1 nucleolus % effect (std dev from siNT)	% Viability			Replicate #	CatalogNumber	Target Gene	Number of Cells	1 nucleolus % effect	1 nucleolus % effect (std dev from siNT)	% Viability
1 (Average)		siNT siON-TARGET	8244.88	2.88658e-15	N/A	100			1	J-013853-09	NOL7-si1	4678	39.9838	8.38741	56.7383
1 (Standard Deviation)		siNT siON-TARGET	1491.24	4.76609		18.0869			1	J-013853-10	NOL7-si2	8947	1.5222	0.318881	108.516
2 (Average)		siNT siON-TARGET	8654.5	-5.23193e-15	N/A	100			1	J-013853-11	NOL7-si3	5331	48.4435	10.1622	64.6583
2 (Standard Deviation)		siNT siON-TARGET	1280.28	7.41215		14.7932			1	J-013853-12	NOL7-si4	4015	31.0826	6.52028	48.6969
3 (Average)		siNT siON-TARGET	9144.47	-1.2948e-14	N/A	100			2	J-013853-09	NOL7-si1	5050	34.9088	4.71757	58.3511
3 (Standard Deviation)		siNT siON-TARGET	1282.02	3.85904		14.0196			2	J-013853-10	NOL7-si2	8681	-0.280655	-0.0378378	100.306
									2	J-013853-11	NOL7-si3	5078	36.8992	4.98649	58.6747
1 (Average)		siNOL11 siGENOME	2598.69	100	20.979	31.5188			2	J-013853-12	NOL7-si4	2793	32.0292	4.32838	32.2722
1 (Standard Deviation)		siNOL11 siGENOME	349.896	10.9655		4.2438			3	J-013853-09	NOL7-si1	5092	27.9919	7.23879	55.6839
2 (Average)		siNOL11 siGENOME	2667.19	100	13.5135	30.8185			3	J-013853-10	NOL7-si2	9746	-0.33523	-0.087931	106.578
2 (Standard Deviation)		siNOL11 siGENOME	424.143	11.9643		4.90084			3	J-013853-11	NOL7-si3	5859	41.9317	10.844	64.0715
3 (Average)		siNOL11 siGENOME	2746.44	100	25.8621	30.0339			3	J-013853-12	NOL7-si4	4426	23.695	6.12672	48.4008
3 (Standard Deviation)		siNOL11 siGENOME	264.455	7.08984		2.89196
									Average	J-013853-09	NOL7-si1	4940	34.2948	6.78126	56.9245
									Average	J-013853-10	NOL7-si2	9124.67	0.302106	0.0643707	105.133
									Average	J-013853-11	NOL7-si3	5422.67	42.4248	8.66423	62.4682
									Average	J-013853-12	NOL7-si4	3744.67	28.9356	5.65846	43.1233
									Standard Deviation	J-013853-09	NOL7-si1	227.868	6.01946	1.87722	1.34332
									Standard Deviation	J-013853-10	NOL7-si2	554.284	1.05699	0.221831	4.29129
									Standard Deviation	J-013853-11	NOL7-si3	398.488	5.78796	3.20321	3.29835
									Standard Deviation	J-013853-12	NOL7-si4	849.401	4.56311	1.16857	9.3985

### Sheet: Data S3 (5-EU)
siRNA pool Controls						NOL7 Pool
Replicate #	CatalogNumber	Target Gene	Number of Nucleoli Analyzed	Nucleolar rRNA Biogenesis Percent Inhibition %		Replicate #	CatalogNumber	Target Gene	Number of Nucleoli Analyzed	Nucleolar rRNA Biogenesis Percent Inhibition %
1 (Average)		siNT siON-TARGET	26772.5	-2.66454e-15		1	L-013853-01	NOL7	12267	77.2543
1 (Standard deviation)		siNT siON-TARGET	2826.28	12.8932		2	L-013853-01	NOL7	10707	79.4037
2 (Average)		siNT siON-TARGET	24254.5	2.35367e-14		3	L-013853-01	NOL7	3845	73.3009
2 (Standard deviation)		siNT siON-TARGET	1610.61	27.707		Average		NOL7	8939.67	76.653
3 (Average)		siNT siON-TARGET	18819.4	3.03091e-14		Standard Deviation		NOL7	4480.53	3.09554
3 (Standard deviation)		siNT siON-TARGET	2758.95	20.0843
1 (Average)		siPOLR1A siGENOME	16465.1	100
1 (Standard deviation)		siPOLR1A siGENOME	1261.77	9.73136
2 (Average)		siPOLR1A siGENOME	13472	100
2 (Standard deviation)		siPOLR1A siGENOME	1418.75	3.74992
3 (Average)		siPOLR1A siGENOME	7942	100
3 (Standard deviation)		siPOLR1A siGENOME	1157.66	6.73638
